# Identifying Cross-Cancer Similar Patients via a Semi-Supervised Deep Clustering Approach

**DOI:** 10.1101/2020.11.07.372672

**Authors:** Duygu Ay, Oznur Tastan

## Abstract

The treatment decisions for a cancer patient are typically based on the patient’s diagnosed cancer type. With the characterization of cancer tumors at the molecular level, there have been reports of patients being similar despite being diagnosed with different cancer types. Motivated from these observations, we aim at discovering *cross-cancer* patients, which we define as patients whose tumors are more similar to patient tumors diagnosed with another cancer type. We develop DeepCrossCancer to identify cross-cancer patients that always co-cluster with the other patient from another cancer type. The input to DeepCrossCancer is the transcriptomic profiles of the patient tumors, the age, and sex of the patient. To solve the clustering problem, we use a semi-supervised deep learning-based clustering method in which the clustering task is supervised by cancer type labels and the survival times of the patients. Applying the method to patient data from nine different cancers, we discover 20 cross-cancer patients that consistently co-cluster. By analyzing the predictive genes of the cross-cancer patients and other genomic information available for the patient such as somatic mutations and copy number variations, we identify striking genomic similarities across these patients providing support. The detection of cross-cancer patients opens up possibilities for transferring clinical decisions across patients at a single patient level. The source code is available at github.com/tastanlab/DeepCrossCancer
