## Supplementary for "Identifying Cross-Cancer Similar Patients via a Semi-Supervised Deep Clustering Approach": Supplementary File 1.xlsx

### Sheet: Sheet1
Patient ID in the Network Figure	TCGA Patient ID	Cross-cancer Type	Silhouette Scores for Models [10,20,30,40,50,70,100]							TCGA ID's of Similar to	Cancer Type of Patients Similar to	Number of Patients Similar to
B8	TCGA.E9.A5FL.01	breast	-0.682134	-0.542099	-0.631433	-0.614609	-0.651638	-0.601869	-0.59813	TCGA.37.4132.01,TCGA.37.4135.01,TCGA.46.6026.01,TCGA.77.7335.01,TCGA.34.5928.01,TCGA.43.8115.01	lung	6
B1	TCGA.AR.A5QQ.01	breast	-0.470571	-0.480927	-0.466673	-0.441124	-0.465911	-0.480774	-0.507547	TCGA.46.3766.01,TCGA.90.A59Q.01	lung	2
B3	TCGA.A2.A4S1.01	breast	-0.846583	-0.759776	-0.739719	-0.720824	-0.670373	-0.716495	-0.68219	TCGA.DX.AB2L.01,TCGA.QQ.A5V2.01,TCGA.DX.A1L3.01,TCGA.DX.A23Z.01,TCGA.DX.A1L4.01,TCGA.SG.A6Z4.01,TCGA.SI.A71O.01,TCGA.DX.AATS.01,TCGA.DX.A48K.01,TCGA.DX.A1L0.01,TCGA.DX.A6BG.01,TCGA.DX.A6BH.01,TCGA.DX.AB3B.01,TCGA.N1.A6IA.01,TCGA.SI.AA8C.01,TCGA.QQ.A8VD.01,TCGA.DX.A1KW.01,TCGA.Z4.A8JB.01,TCGA.DX.A2J4.01,TCGA.DX.A3LW.01,TCGA.DX.A240.01,TCGA.DX.AB2P.01,TCGA.X6.A8C2.01,TCGA.DX.A6BE.01,TCGA.X6.A7WC.01…	sarcoma	27
B4	TCGA.AO.A1KO.01	breast	-0.826433	-0.74117	-0.603904	-0.656726	-0.64224	-0.64857	-0.628732	TCGA.DX.AB2L.01,TCGA.QQ.A5V2.01,TCGA.DX.A1L3.01,TCGA.DX.A23Z.01,TCGA.DX.A1L4.01,TCGA.SG.A6Z4.01,TCGA.SI.A71O.01,TCGA.DX.AATS.01,TCGA.DX.A48K.01,TCGA.DX.A1L0.01,TCGA.DX.A6BG.01,TCGA.DX.A6BH.01,TCGA.DX.AB3B.01,TCGA.N1.A6IA.01,TCGA.SI.AA8C.01,TCGA.QQ.A8VD.01,TCGA.DX.A1KW.01,TCGA.Z4.A8JB.01,TCGA.DX.A2J4.01,TCGA.DX.A3LW.01,TCGA.DX.A240.01,TCGA.DX.AB2P.01,TCGA.X6.A8C2.01,TCGA.DX.A6BE.01,TCGA.X6.A7WC.01…	sarcoma	27
B6	TCGA.AC.A2QJ.01	breast	-0.836516	-0.712474	-0.632667	-0.639048	-0.663485	-0.658389	-0.692658	TCGA.DX.AB2L.01,TCGA.QQ.A5V2.01,TCGA.DX.A1L3.01,TCGA.DX.A23Z.01,TCGA.DX.A1L4.01,TCGA.SG.A6Z4.01,TCGA.SI.A71O.01,TCGA.DX.AATS.01,TCGA.DX.A48K.01,TCGA.DX.A1L0.01,TCGA.DX.A6BG.01,TCGA.DX.A6BH.01,TCGA.DX.AB3B.01,TCGA.N1.A6IA.01,TCGA.SI.AA8C.01,TCGA.QQ.A8VD.01,TCGA.DX.A1KW.01,TCGA.Z4.A8JB.01,TCGA.DX.A2J4.01,TCGA.DX.A3LW.01,TCGA.DX.A240.01,TCGA.DX.AB2P.01,TCGA.X6.A8C2.01,TCGA.DX.A6BE.01,TCGA.X6.A7WC.01…	sarcoma	27
B7	TCGA.AC.A2QH.01	breast	-0.768688	-0.822861	-0.61386	-0.758806	-0.735275	-0.730751	-0.70694	TCGA.MO.A47R.01,TCGA.DX.A3LS.01,TCGA.KD.A5QS.01,TCGA.DX.A8BS.01,TCGA.DX.A2J0.01,TCGA.DX.AB2O.01,TCGA.DX.A1KU.01,TCGA.FX.A3RE.01,TCGA.IS.A3K7.01,TCGA.SI.A71Q.01,TCGA.FX.A2QS.01,TCGA.DX.AB30.01,TCGA.DX.A3UA.01,TCGA.JV.A5VF.01,TCGA.LI.A67I.01,TCGA.X6.A7WB.01,TCGA.WK.A8XO.01,TCGA.DX.A23T.01,TCGA.KF.A41W.01,TCGA.DX.AB2Q.01	sarcoma	20
B5	TCGA.AC.A7VC.01	breast	-0.833466	-0.779561	-0.658547	-0.719381	-0.718489	-0.726962	-0.74556	TCGA.QQ.A5VB.01	sarcoma	1
B2	TCGA.BH.A6R9.01	breast	-0.777657	-0.780906	-0.663232	-0.723331	-0.696295	-0.702861	-0.683512	TCGA.QQ.A5VB.01	sarcoma	1
L2	TCGA.CC.5260.01	liver	-0.642864	-0.713251	-0.425682	-0.545869	-0.479547	-0.558364	-0.528456	TCGA.CK.6746.01	colon	1
K1	TCGA.B0.4698.01	kidney	-0.532353	-0.421165	-0.396154	-0.319349	-0.365782	-0.209023	-0.262451	TCGA.DX.A6YQ.01,TCGA.DX.AB2J.01,TCGA.QQ.A8VH.01,TCGA.X6.A8C3.01,TCGA.DX.A8BP.01,TCGA.HS.A5N8.01,TCGA.PC.A5DN.01,TCGA.FX.A3TO.01,TCGA.SG.A6Z7.01,TCGA.DX.A6YX.01,TCGA.HS.A5N9.01,TCGA.WK.A8XQ.01,TCGA.DX.A8BH.01,TCGA.X6.A8C4.01,TCGA.DX.A2IZ.01,TCGA.DX.AB2X.01,TCGA.DX.A7ER.01,TCGA.DX.AB2H.01	sarcoma	18
K2	TCGA.BP.4770.01	kidney	-0.761704	-0.829654	-0.642837	-0.714549	-0.716018	-0.704995	-0.708587	TCGA.MO.A47R.01,TCGA.DX.A3LS.01,TCGA.KD.A5QS.01,TCGA.DX.A8BS.01,TCGA.DX.A2J0.01,TCGA.DX.AB2O.01,TCGA.DX.A1KU.01,TCGA.FX.A3RE.01,TCGA.IS.A3K7.01,TCGA.SI.A71Q.01,TCGA.FX.A2QS.01,TCGA.DX.AB30.01,TCGA.DX.A3UA.01,TCGA.JV.A5VF.01,TCGA.LI.A67I.01,TCGA.X6.A7WB.01,TCGA.WK.A8XO.01,TCGA.DX.A23T.01,TCGA.KF.A41W.01,TCGA.DX.AB2Q.01	sarcoma	20
K3	TCGA.B0.4697.01	kidney	-0.818632	-0.728947	-0.603692	-0.57121	-0.591644	-0.594301	-0.570317	TCGA.DX.AB2L.01,TCGA.QQ.A5V2.01,TCGA.DX.A1L3.01,TCGA.DX.A23Z.01,TCGA.DX.A1L4.01,TCGA.SG.A6Z4.01,TCGA.SI.A71O.01,TCGA.DX.AATS.01,TCGA.DX.A48K.01,TCGA.DX.A1L0.01,TCGA.DX.A6BG.01,TCGA.DX.A6BH.01,TCGA.DX.AB3B.01,TCGA.N1.A6IA.01,TCGA.SI.AA8C.01,TCGA.QQ.A8VD.01,TCGA.DX.A1KW.01,TCGA.Z4.A8JB.01,TCGA.DX.A2J4.01,TCGA.DX.A3LW.01,TCGA.DX.A240.01,TCGA.DX.AB2P.01,TCGA.X6.A8C2.01,TCGA.DX.A6BE.01,TCGA.X6.A7WC.01…	sarcoma	27
K4	TCGA.B0.4696.01	kidney	-0.818504	-0.801902	-0.68703	-0.702498	-0.70663	-0.704828	-0.675877	TCGA.X6.A7WD.01,TCGA.DX.A1KY.01,TCGA.K1.A6RV.01,TCGA.QQ.A8VB.01,TCGA.HB.A2OT.01	sarcoma	5
K5	TCGA.AS.3777.01	kidney	-0.913114	-0.905781	-0.824599	-0.843057	-0.881425	-0.857266	-0.854546	TCGA.T1.A6J8.01,TCGA.BC.A216.01,TCGA.XR.A8TG.01,TCGA.MI.A75G.01,TCGA.G3.A25V.01,TCGA.ZS.A9CG.01,TCGA.DD.AAW1.01,TCGA.DD.AAEB.01,TCGA.O8.A75V.01,TCGA.G3.A5SL.01,TCGA.DD.AAVZ.01,TCGA.DD.AACT.01,TCGA.ZP.A9CV.01,TCGA.G3.A3CK.01,TCGA.DD.AAEK.01,TCGA.RC.A7SK.01,TCGA.G3.A25Z.01,TCGA.DD.AAEA.01,TCGA.GJ.A9DB.01,TCGA.DD.A3A1.01,TCGA.5R.AAAM.01,TCGA.G3.AAV2.01,TCGA.DD.AADM.01,TCGA.DD.A4NV.01,TCGA.2Y.A9GX.01…	liver	63
L1	TCGA.CC.A7IJ.01	liver	-0.556115	-0.687464	-0.462739	-0.435245	-0.465811	-0.47059	-0.47015	TCGA.IW.A3M5.01	sarcoma	1
O1	TCGA.61.1721.01	ovarian	-0.594065	-0.699363	-0.677094	-0.727219	-0.61676	-0.693789	-0.652772	TCGA.MO.A47R.01,TCGA.DX.A3LS.01,TCGA.KD.A5QS.01,TCGA.DX.A8BS.01,TCGA.DX.A2J0.01,TCGA.DX.AB2O.01,TCGA.DX.A1KU.01,TCGA.FX.A3RE.01,TCGA.IS.A3K7.01,TCGA.SI.A71Q.01,TCGA.FX.A2QS.01,TCGA.DX.AB30.01,TCGA.DX.A3UA.01,TCGA.JV.A5VF.01,TCGA.LI.A67I.01,TCGA.X6.A7WB.01,TCGA.WK.A8XO.01,TCGA.DX.A23T.01,TCGA.KF.A41W.01,TCGA.DX.AB2Q.01	sarcoma	20
G3	TCGA.06.2569.01	gbm	-0.613183	-0.554014	-0.459983	-0.577037	-0.540143	-0.551773	-0.503071	TCGA.DX.A8BG.01,TCGA.LI.A9QH.01,TCGA.DX.A7EO.01,TCGA.VT.A80J.01,TCGA.IS.A3K6.01,TCGA.3B.A9I1.01,TCGA.UE.A6QU.01,TCGA.FX.A8OO.01,TCGA.WK.A8XT.01,TCGA.QC.AA9N.01,TCGA.QQ.A5VC.01	sarcoma	11
G2	TCGA.02.0055.01	gbm	-0.528806	-0.501122	-0.159174	-0.290456	-0.285818	-0.424268	-0.299969	TCGA.IW.A3M5.01	sarcoma	1
G4	TCGA.06.0130.01	gbm	-0.572412	-0.619334	-0.365498	-0.477995	-0.547129	-0.548493	-0.525849	TCGA.RN.A68Q.01	sarcoma	1
G1	TCGA.28.5218.01	gbm	-0.805217	-0.818717	-0.687628	-0.73852	-0.740636	-0.737145	-0.701318	TCGA.X6.A7WD.01,TCGA.DX.A1KY.01,TCGA.K1.A6RV.01,TCGA.QQ.A8VB.01,TCGA.HB.A2OT.01	sarcoma	5
