## Supplementary for "Identifying Cross-Cancer Similar Patients via a Semi-Supervised Deep Clustering Approach": Supplementary File 2.xlsx

### Sheet: shap_pvalue
Patient ID in the Network Figure	TCGA Patient ID	Common Genes Found by Deep SHAP	P-value	Cancer Type
G2	TCGA.02.0055.01	['FGB.2244', 'RGS5.8490', 'AZGP1.563', 'SCGB2A2.4250', 'C3.718', 'KRT5.3852', 'FGA.2243', 'ALB.213', 'RPS4X.6191', 'GPX3.2878', 'SPARC.6678', 'THBS4.7060', 'XBP1.7494', 'CD74.972', 'DCN.1634', 'GFAP.2670', 'KRT19.3880', 'VIM.7431', 'COL1A1.1277', 'S100A6.6277', 'NEAT1.283131', 'ACTB.60', 'IGFBP3.3486', 'AHNAK.79026', 'FN1.2335', 'KRT8.3856', 'CEACAM5.1048', 'TMSB10.9168', 'CLU.1191', 'MALAT1.3789…	0.0634	GBM
L2	TCGA.CC.5260.01	['RPS3.6188', 'SLC39A6.25800', 'HSPA8.3312', 'TPM4.7171', 'AZGP1.563', 'EEF1G.1937', 'SCGB2A2.4250', 'C3.718', 'GPX3.2878', 'XBP1.7494', 'SLC34A2.10568', 'GFAP.2670', 'MAGED2.10916', 'IGFBP2.3485', 'ACTB.60', 'EEF2.1938', 'LOC96610.96610', 'IGFBP3.3486', 'NDRG1.10397', 'AHNAK.79026', 'LTF.4057', 'CHI3L1.1116', 'RPL28.6158', 'CA12.771', 'TIMP3.7078', 'CD59.966', 'C4A.720', 'MALAT1.378938', 'MGP.42…	0.2831	Liver
L1	TCGA.CC.A7IJ.01	['FGB.2244', 'UBB.7314', 'AZGP1.563', 'P4HB.5034', 'C3.718', 'FGA.2243', 'ALB.213', 'GPX3.2878', 'XBP1.7494', 'VEGFA.7422', 'CD74.972', 'GFAP.2670', 'TUBB.203068', 'KRT19.3880', 'VIM.7431', 'HSP90B1.7184', 'ACTB.60', 'IGFBP3.3486', 'AHNAK.79026', 'SQSTM1.8878', 'EIF4G2.1982', 'KRT8.3856', 'C4A.720', 'CLU.1191', 'MALAT1.378938', 'TUBA1A.7846', 'B2M.567', 'CTSD.1509', 'HLA.DRA.3122', 'NEAT1.283131']	0.0782	Liver
B3	TCGA.A2.A4S1.01	['ALB.213', 'RPS3.6188', 'SLC39A6.25800', 'ACTB.60', 'XBP1.7494', 'C4A.720', 'GFAP.2670', 'ENO1.2023', 'MALAT1.378938', 'AHNAK.79026', 'AZGP1.563', 'B2M.567', 'P4HB.5034', 'RPS18.6222', 'KRT19.3880', 'ALDOA.226', 'KRT8.3856', 'TPT1.7178']	<0.00010	Breast
B6	TCGA.AC.A2QJ.01	['ALB.213', 'SLC39A6.25800', 'XBP1.7494', 'C4A.720', 'GFAP.2670', 'MALAT1.378938', 'AHNAK.79026', 'AZGP1.563', 'KRT19.3880', 'ALDOA.226', 'KRT8.3856', 'TPT1.7178']	0.0003	Breast
B2	TCGA.BH.A6R9.01	['RPS3.6188', 'SLC39A6.25800', 'NDUFA4L2.56901', 'COL1A2.1278', 'APOE.348', 'AZGP1.563', 'HSP90AA1.3320', 'HSP90AB1.3326', 'P4HB.5034', 'SCGB2A2.4250', 'GLUL.2752', 'TPT1.7178', 'ALB.213', 'RPS18.6222', 'APP.351', 'XBP1.7494', 'BCAM.4059', 'GFAP.2670', 'CCND1.595', 'RPLP1.6176', 'KRT19.3880', 'COL1A1.1277', 'IGFBP2.3485', 'EEF1A1.1915', 'AHNAK.79026', 'GAPDH.2597', 'CHI3L1.1116', 'ITM2B.9445', 'R…	0.033	Breast
G3	TCGA.06.2569.01	['ALB.213', 'XBP1.7494', 'APOE.348', 'MALAT1.378938', 'AHNAK.79026', 'AZGP1.563', 'B2M.567', 'C3.718', 'KRT19.3880', 'ALDOA.226', 'KRT8.3856', 'FGA.2243']	0.0135	GBM
B5	TCGA.AC.A7VC.01	['APOE.348', 'AZGP1.563', 'HSP90AA1.3320', 'SCGB2A2.4250', 'HSP90AB1.3326', 'GLUL.2752', 'TPT1.7178', 'ALB.213', 'FGA.2243', 'LGALS3BP.3959', 'XBP1.7494', 'VEGFA.7422', 'GFAP.2670', 'HLA.B.3106', 'CCND1.595', 'NEAT1.283131', 'COL1A1.1277', 'CD24.100133941', 'LOC96610.96610', 'AHNAK.79026', 'LTF.4057', 'GAPDH.2597', 'CHI3L1.1116', 'ITM2B.9445', 'KRT8.3856', 'CD59.966', 'YWHAZ.7534', 'PSAP.5660', '…	0.1278	Breast
K4	TCGA.B0.4696.01	['RPS3.6188', 'RGS5.8490', 'AZGP1.563', 'RPS18.6222', 'TPT1.7178', 'ALB.213', 'XBP1.7494', 'BCAM.4059', 'GFAP.2670', 'HLA.B.3106', 'KRT19.3880', 'IGFBP2.3485', 'IGFBP3.3486', 'CHI3L1.1116', 'ITM2B.9445', 'RPL28.6158', 'KRT8.3856', 'PSAP.5660', 'MALAT1.378938', 'ENO1.2023', 'CTSD.1509', 'C4A.720']	0.3548	Kidney
O1	TCGA.61.1721.01	['ALB.213', 'XBP1.7494', 'GFAP.2670', 'AHNAK.79026', 'AZGP1.563', 'ALDOA.226', 'KRT8.3856']	0.0625	Ovarian
G4	TCGA.06.0130.01	['NDUFA4L2.56901', 'RGS5.8490', 'APOE.348', 'LAPTM5.7805', 'AZGP1.563', 'HSP90AA1.3320', 'P4HB.5034', 'FGA.2243', 'POSTN.10631', 'GPX3.2878', 'ALB.213', 'SPARC.6678', 'VEGFA.7422', 'CD74.972', 'DCN.1634', 'CCND1.595', 'RPLP1.6176', 'KRT19.3880', 'VIM.7431', 'COL1A1.1277', 'ACTB.60', 'NDRG1.10397', 'AHNAK.79026', 'FN1.2335', 'ADAM6.8755', 'KRT8.3856', 'CEACAM5.1048', 'HP.3240', 'CLU.1191', 'PSAP.5…	0.0265	GBM
K1	TCGA.B0.4698.01	['ALB.213', 'XBP1.7494', 'GFAP.2670', 'MALAT1.378938', 'AZGP1.563', 'KRT8.3856', 'FGA.2243']	0.2958	Kidney
B8	TCGA.E9.A5FL.01	['ALB.213', 'XBP1.7494', 'GFAP.2670', 'RGS5.8490', 'MGP.4256']	0.9991	Breast
B7	TCGA.AC.A2QH.01	['ALB.213', 'XBP1.7494', 'GFAP.2670', 'MALAT1.378938', 'AHNAK.79026', 'AZGP1.563', 'ALDOA.226', 'KRT8.3856']	0.1245	Breast
B4	TCGA.AO.A1KO.01	['ALB.213', 'RPS3.6188', 'SLC39A6.25800', 'ACTB.60', 'XBP1.7494', 'C4A.720', 'GFAP.2670', 'ENO1.2023', 'MALAT1.378938', 'AHNAK.79026', 'AZGP1.563', 'B2M.567', 'P4HB.5034', 'RPS18.6222', 'KRT19.3880', 'ALDOA.226', 'KRT8.3856', 'TPT1.7178']	<0.00010	Breast
K5	TCGA.AS.3777.01	['RPS3.6188', 'ACTB.60', 'FGA.2243', 'COL1A2.1278', 'PTMA.5757', 'HSPA8.3312', 'GFAP.2670', 'COL1A1.1277', 'IGFBP3.3486', 'MGP.4256', 'KRT19.3880', 'EIF4G2.1982', 'TPT1.7178']	<0.00010	Kidney
G1	TCGA.28.5218.01	['ALB.213', 'IGFBP2.3485', 'RPS3.6188', 'XBP1.7494', 'C4A.720', 'GFAP.2670', 'IGFBP3.3486', 'PSAP.5660', 'MALAT1.378938', 'ENO1.2023', 'AZGP1.563', 'CHI3L1.1116', 'CTSD.1509', 'KRT8.3856', 'KRT19.3880', 'RPL28.6158', 'RPS18.6222']	0.3493	GBM
B1	TCGA.AR.A5QQ.01	['SLC39A6.25800', 'APOE.348', 'RGS5.8490', 'AZGP1.563', 'SCGB2A2.4250', 'HSP90AB1.3326', 'FGA.2243', 'ALB.213', 'GPX3.2878', 'SPARC.6678', 'XBP1.7494', 'GFAP.2670', 'MAGED2.10916', 'COL1A1.1277', 'FTH1.2495', 'IGFBP3.3486', 'AHNAK.79026', 'GAPDH.2597', 'ADAM6.8755', 'ENO1.2023', 'MALAT1.378938', 'MGP.4256', 'B2M.567', 'CRYAB.1410', 'C4A.720']	0.693	Breast
K2	TCGA.BP.4770.01	['ALB.213', 'XBP1.7494', 'GFAP.2670', 'MALAT1.378938', 'AHNAK.79026', 'AZGP1.563', 'ALDOA.226', 'KRT8.3856']	0.073	Kidney
K3	TCGA.B0.4697.01	['ALB.213', 'ACTB.60', 'SLC39A6.25800', 'XBP1.7494', 'GFAP.2670', 'ENO1.2023', 'MALAT1.378938', 'AHNAK.79026', 'AZGP1.563', 'P4HB.5034', 'KRT19.3880', 'ALDOA.226', 'C4A.720', 'TPT1.7178']	<0.00010	Kidney
